# Brain-wide mapping of neuronal architecture controlling torpor

**DOI:** 10.1101/2023.03.03.531064

**Authors:** Hiroshi Yamaguchi, Keith R Murphy, Noriaki Fukatsu, Kazuhide Sato, Akihiro Yamanaka, Luis de Lecea

## Abstract

Endotherms can survive low temperatures and food shortage by actively entering a hypometabolic state known as torpor. Although the decrease in metabolic rate and body temperature during torpor is controlled by the brain, the underlying neural circuits remain largely unknown. In this study, we identify the neural circuits involved in torpor regulation by combining whole-brain mapping of torpor-activated neurons, cell type-specific manipulation of neural activity, and viral tracing-based circuit mapping. We found that Trpm2-positive neurons in the preoptic area and Vgat-positive neurons in the dorsal medial hypothalamus are activated during torpor. Genetic silencing shows the activity of either cell type is necessary to enter the torpor state. Finally, we show that these cells receive projections from the arcuate and suprachiasmatic nucleus and send projections to brain regions involved in thermoregulation. Our results demonstrate an essential role of hypothalamic neurons in the regulation of body temperature and metabolic rate during torpor and identify critical nodes of the torpor-regulatory network.
