## Supplemental Table.1 for "Brain-wide mapping of neuronal architecture controlling torpor"

	name	TFOO1	TFOO2	TFOO3	TFOO4	TORP1	TORP2	TORP3	TORP4	COLD1	COLD2	COLD3	COLD4	TFAS1	TFAS2	TFAS3	TFAS4
1	Tuberomammillary nucleus, ventral part	11	20	32	35	40	36	45	19	36	26	36	41	35	26	50	37
4	Inferior colliculus	3596	5448	8312	8854	9753	8503	7700	5024	8425	8894	4976	5633	3024	3028	8261	7067
6	internal capsule	72	116	333	340	182	171	158	158	152	216	241	145	72	79	285	355
7	Principal sensory nucleus of the trigeminal	463	523	1453	1307	1058	1193	524	571	1196	1053	576	694	464	428	1160	1073
9	Primary somatosensory area, trunk, layer 6a	51	46	357	391	407	210	92	184	319	192	161	191	30	44	210	410
10	Superior colliculus, motor related, intermediate gray layer	542	555	1593	3278	1315	1224	321	487	1380	3445	453	1095	388	434	1602	1427
15	Parataenial nucleus	7	17	67	39	51	44	41	21	68	57	8	16	6	1	63	110
17	Superior colliculus, motor related, intermediate white layer	869	756	1521	2647	1700	1400	840	708	1819	2660	774	1236	665	698	1561	1333
23	Anterior amygdalar area	536	578	917	1300	895	1183	545	299	969	1212	467	786	430	424	808	958
26	Superior colliculus, motor related, deep gray layer	209	175	727	1247	541	606	204	164	562	972	198	363	170	172	786	589
33	Primary visual area, layer 6a	1122	1384	3345	2974	3634	3186	1012	2184	2949	3033	1772	2550	1813	1078	2854	3767
36	Gustatory areas, layer 1	88	248	223	304	152	223	146	76	212	104	177	222	147	173	200	264
38	Paraventricular hypothalamic nucleus	16	17	106	96	267	81	295	63	157	156	80	80	6	8	89	172
41	posteromedial visual area, layer 2/3	801	706	927	844	694	656	430	441	704	589	716	707	908	776	754	797
42	Superior colliculus, motor related, deep white layer	45	19	183	328	131	140	45	21	111	245	31	76	36	30	184	122
56	Nucleus accumbens	928	1435	5367	7160	4500	5118	3849	1355	4788	5683	2466	3421	927	865	4328	6323
63	Paraventricular hypothalamic nucleus, descending division	8	5	26	28	27	12	44	11	14	47	12	14	3	11	26	28
64	Anterodorsal nucleus	5	7	17	28	13	11	1	1	8	12	13	11	4	14	6	5
67	Interstitial nucleus of Cajal	6	5	24	29	19	17	21	18	20	27	7	8	7	2	30	7
72	Anterodorsal preoptic nucleus	1	3	10	8	50	12	46	20	23	38	14	4	6	3	8	40
73	ventricular systems	112	283	272	380	233	423	294	345	145	334	343	328	184	148	251	448
74	Lateral visual area, layer 6a	186	231	450	433	581	441	227	382	547	488	301	444	308	202	436	570
78	middle cerebellar peduncle	417	368	482	559	321	448	533	341	346	353	350	387	394	327	339	617
81	lateral ventricle	422	466	1807	2252	595	589	994	742	894	1669	1601	1021	969	533	1107	1478
83	Inferior olivary complex	57	61	376	418	521	436	185	221	643	431	98	212	4	10	617	432
84	Prelimbic area, layer 6a	37	4	24	71	84	142	9	3	115	94	36	58	37	30	149	281
88	Anterior hypothalamic nucleus	210	165	936	1032	781	748	512	393	943	956	424	511	165	124	723	903
91	Interposed nucleus	99	32	770	673	803	469	441	226	518	466	97	346	4	45	1081	827
93	motor root of the trigeminal nerve	17	16	42	44	15	34	22	28	32	26	20	28	17	32	31	45
96	Dorsal cochlear nucleus	442	257	1062	866	1010	1046	335	367	931	892	446	563	343	514	856	954
101	Ventral cochlear nucleus	570	468	1454	1133	1031	965	377	552	1091	827	708	638	651	408	1010	1148
105	Superior olivary complex, medial part	247	163	384	457	480	438	348	307	464	475	321	323	148	197	401	435
113	Primary somatosensory area, lower limb, layer 2/3	857	485	1395	1187	1703	1524	517	816	1792	1754	1403	1240	662	490	905	1593
114	Superior olivary complex, lateral part	134	109	423	409	395	387	285	133	449	377	136	195	119	101	274	400
117	optic chiasm	106	100	190	257	88	79	158	191	106	85	117	20	41	38	118	159
120	Agranular insular area, posterior part, layer 1	167	515	386	464	187	436	291	232	48	87	331	150	288	321	436	521
121	Lateral visual area, layer 6b	23	32	56	55	49	52	18	36	74	62	38	43	33	21	56	58
122	Superior olivary complex, periolivary region	125	111	308	302	301	243	242	138	329	330	190	151	90	84	253	281
125	optic tract	144	283	259	415	253	512	279	176	226	272	333	294	162	124	323	403
126	Periventricular hypothalamic nucleus, posterior part	53	21	213	218	239	68	480	52	322	415	319	374	9	9	261	333
128	Midbrain reticular nucleus	1211	949	2421	3078	2238	1920	1557	1173	2051	2106	984	1356	681	604	2291	2038
129	third ventricle	353	615	547	1032	778	355	759	360	521	938	719	905	681	284	566	611
131	Lateral amygdalar nucleus	185	211	299	458	476	367	354	248	390	305	245	318	131	158	511	408
136	Intermediate reticular nucleus	289	102	1316	1060	1095	768	566	374	1266	1266	409	428	125	103	1652	1680
143	Nucleus ambiguus, ventral division	4	2	20	13	32	25	2	5	22	36	8	16	5	3	29	36
145	fourth ventricle	323	513	1137	1059	904	846	132	715	544	336	572	599	147	188	1075	1027
146	Pontine reticular nucleus	1380	989	2187	2505	2417	2236	1620	1207	2317	2145	1387	1295	792	867	1904	2236
148	Gustatory areas, layer 4	39	78	243	246	97	189	65	54	221	181	56	110	75	74	181	163
149	Paraventricular nucleus of the thalamus	14	63	36	116	92	98	194	22	127	236	39	56	11	6	87	126
153	lateral recess	944	1105	1362	1388	1036	1577	617	1387	1320	1138	959	1061	1198	959	1243	988
156	Dorsal auditory area, layer 6a	633	731	1181	1174	1541	1273	830	1098	1826	1373	1029	1283	524	589	997	1308
158	posterior commissure	10	4	8	19	9	7	2	1	8	40	8	9	3	1	6	9
159	Anterior olfactory nucleus	1069	1672	3699	2329	2084	1318	1092	1477	4187	3684	1281	146	1291	1924	2070	5461
163	Agranular insular area, posterior part, layer 2/3	455	985	972	1317	665	1036	629	539	195	411	818	689	719	842	1007	874
173	Retrochiasmatic area	46	35	220	326	279	314	395	185	248	237	265	263	33	20	215	300
178	Ventral part of the lateral geniculate complex	2	2	47	112	33	26	29	67	47	59	10	20	1	1	29	117
180	Gustatory areas, layer 2/3	284	357	962	1034	370	736	674	361	817	813	469	665	272	383	623	769
181	Nucleus of reunions	12	17	377	427	258	115	209	72	291	254	110	71	6	1	287	377
186	Lateral habenula	3	28	3	114	10	30	9	8	5	282	27	26	13	32	93	64
187	Gustatory areas, layer 5	279	411	946	1101	385	750	402	309	1165	1003	461	529	286	463	685	804
194	Lateral hypothalamic area	1506	1363	3692	4331	3485	4552	2734	1660	3382	3662	2161	2218	1256	1145	3642	4299
201	Primary somatosensory area, barrel field, layer 2/3	4782	3703	6025	5312	7005	6343	3748	3445	7264	8053	5254	5662	4019	4016	4402	5765
202	Medial vestibular nucleus	516	304	1081	1142	1905	882	29	497	726	579	547	618	158	198	1479	1314
209	Lateral vestibular nucleus	145	96	202	240	222	200	64	190	183	161	182	187	102	114	207	211
210	Lateral mammillary nucleus	5	18	32	18	13	10	16	7	16	11	17	19	6	1	18	40
211	Anterior cingulate area, dorsal part, layer 2/3	1315	636	1088	1405	1495	1909	442	638	1499	1602	1364	934	1258	853	586	2039
214	Red nucleus	493	468	661	837	624	604	796	575	585	710	635	723	410	328	591	643
215	Anterior pretectal nucleus	30	76	165	901	119	68	182	30	189	1052	92	387	36	87	307	53
217	Superior vestibular nucleus	55	37	182	179	312	185	96	97	171	123	73	136	27	30	266	240
218	Lateral posterior nucleus of the thalamus	38	59	98	780	86	27	56	33	83	601	43	151	18	31	145	83
223	Arcuate hypothalamic nucleus	243	94	468	561	432	18	735	16	604	755	309	589	10	15	143	336
225	Spinal vestibular nucleus	536	230	853	846	1002	818	2	457	734	797	521	613	356	374	820	933
226	Lateral preoptic area	347	536	1098	1235	1282	1473	847	497	1141	1356	679	638	451	336	991	1234
233	Anterolateral visual area, layer 5	226	330	648	642	695	469	238	413	507	649	357	467	275	338	552	743
235	Lateral reticular nucleus	221	123	556	602	831	644	157	326	809	557	298	375	174	126	769	702
243	Dorsal auditory area, layer 6b	93	115	250	272	263	207	130	221	328	252	238	270	89	73	204	256
246	Midbrain reticular nucleus, retrorubral area	334	270	448	502	391	446	340	244	432	473	176	263	179	117	420	395
249	Posterior auditory area, layer 6a	21	22	24	24	15	30	29	27	56	49	17	35	15	24	14	25
250	Lateral septal nucleus, caudal (caudodorsal) part	2	3	82	126	9	61	14	11	19	35	15	22	15	28	95	184
252	Dorsal auditory area, layer 5	849	1145	2155	2080	2601	2042	1298	1506	3385	2854	1685	2011	827	945	1736	2291
257	posteromedial visual area, layer 6a	183	173	455	482	398	359	135	229	407	378	206	261	263	204	329	524
258	Lateral septal nucleus, rostral (rostroventral) part	181	43	354	429	365	530	540	220	416	466	326	309	66	112	801	1423
260	Nucleus of the lateral olfactory tract, molecular layer	168	200	253	333	272	261	235	197	305	289	198	285	168	207	246	272
263	Anteroventral preoptic nucleus	23	11	58	67	125	96	138	61	104	91	57	83	25	15	32	88
269	Posterolateral visual area, layer 2/3	150	140	174	276	334	149	155	189	251	216	180	218	186	157	217	309
271	Nucleus sagulum	34	35	49	86	59	59	52	23	68	53	31	39	23	35	65	65
274	Retrosplenial area, dorsal part, layer 6a	558	632	1559	1629	1431	1193	507	844	1402	1455	837	1044	886	630	1195	1539
278	Striatum-like amygdalar nuclei	123	178	269	373	233	324	193	126	235	280	192	219	118	144	202	285
281	Anteromedial visual area, layer 1	188	148	176	198	143	243	132	107	126	224	176	209	172	149	181	148
288	Orbital area, ventrolateral part, layer 2/3	78	17	42	248	71	168	26	8	268	59	105	84	55	86	243	344
289	Temporal association areas, layer 5	139	314	1248	1374	128	509	920	904	470	276	1082	945	140	172	1104	1264
292	Bed nucleus of the accessory olfactory tract	51	51	103	146	73	128	66	51	101	88	32	33	61	54	136	87
296	Anterior cingulate area, ventral part, layer 2/3	446	153	493	456	573	1064	171	249	628	571	343	353	548	371	305	1082
298	Magnocellular nucleus	583	641	668	888	867	1091	655	254	896	1039	660	623	510	484	775	797
301	stria terminalis	83	121	173	221	217	217	191	134	132	209	175	142	23	64	190	271
303	Basolateral amygdalar nucleus, anterior part	1088	924	1604	1666	1631	1748	1233	1054	1085	1639	1230	1042	911	1188	1180	1579
305	Primary visual area, layer 6b	126	155	391	375	474	358	104	276	394	378	204	289	192	133	317	454
307	Magnocellular reticular nucleus	193	184	642	589	732	504	560	404	804	521	255	532	40	41	901	552
311	Basolateral amygdalar nucleus, posterior part	872	918	1487	1322	1026	1140	856	699	954	1250	936	818	745	970	1218	1239
313	Midbrain	1761	1840	2910	3605	2540	2600	2063	1819	2422	3574	2032	2249	1177	1194	2772	2749
314	Agranular insular area, posterior part, layer 6a	238	350	314	402	339	423	240	237	241	376	275	231	312	320	306	307
319	Basomedial amygdalar nucleus	1357	793	1784	2008	1893	1986	935	1036	1537	1777	1015	1219	982	1237	1525	1904
320	Primary motor area, Layer 1	1349	1971	2792	2368	1292	1322	1113	1016	2649	2646	1618	1718	990	1191	1423	2661
326	superior cerebelar peduncles	15	19	82	80	86	49	28	16	50	41	31	28	11	13	115	99
328	Agranular insular area, dorsal part, layer 2/3	535	510	1228	1520	737	1185	664	434	1678	1303	819	765	317	449	1150	1193
330	Retrosplenial area, dorsal part, layer 6b	7	10	26	29	17	28	6	18	23	26	15	17	18	16	28	23
335	Perirhinal area, layer 6a	300	289	405	440	219	343	259	302	241	300	400	311	214	322	307	380
342	Substantia innominata	1034	1501	2915	3897	2617	3541	2087	1310	3154	3394	1365	1672	966	910	2577	2928
344	Agranular insular area, posterior part, layer 5	396	676	575	858	543	686	381	385	237	457	401	476	519	648	640	514
351	Bed nuclei of the stria terminalis	73	120	674	740	912	1031	870	150	525	484	202	198	100	128	733	1052
354	Medulla	2524	1704	5870	5994	6465	5558	3299	2723	6136	5757	2753	3533	1562	1720	7214	6700
362	Mediodorsal nucleus of thalamus	6	15	195	361	23	43	42	5	59	110	10	50	2	2	76	148
363	Prelimbic area, layer 5	176	73	152	478	299	572	96	70	353	376	243	210	241	212	115	705
364	Parasubthalamic nucleus	13	13	27	24	33	41	30	12	26	30	18	26	10	16	29	26
368	Perirhinal area, layer 6b	61	45	112	95	64	93	52	82	85	102	112	86	32	60	102	97
374	Substantia nigra, compact part	352	277	340	397	335	391	341	303	365	376	221	301	214	220	310	383
377	Posterolateral visual area, layer 6a	172	188	280	274	358	292	155	235	362	371	211	195	209	187	311	445
381	Substantia nigra, reticular part	1232	1106	2093	2412	1931	2162	1484	1193	2057	2085	1126	1403	822	824	1843	2081
382	Field CA1	3778	3296	5853	6832	6429	6039	4098	4380	6543	7602	4317	4368	3709	3524	5106	6172
390	Supraoptic nucleus	17	32	38	57	57	74	57	52	45	61	48	72	21	19	35	54
401	Anteromedial visual area, layer 4	63	59	212	195	232	200	83	130	224	196	124	101	74	77	159	232
403	Medial amygdalar nucleus	755	750	1605	1991	1455	1958	819	759	1456	1538	1080	828	655	767	1648	1725
412	Orbital area, lateral part, layer 2/3	102	131	477	683	266	337	93	117	435	243	230	181	82	71	613	540
413	vestibular nerve	98	28	156	250	108	144	39	51	121	104	55	136	63	51	125	193
414	Subparafascicular nucleus, magnocellular part	12	2	32	24	6	11	4	3	41	14	3	2	1	4	21	24
421	Lateral visual area, layer 1	131	211	208	200	269	138	172	153	243	239	169	151	208	80	130	249
423	Field CA2	284	375	684	888	651	630	599	483	704	839	418	531	317	299	635	743
427	Ectorhinal area/Layer 2/3	12	17	1058	1197	14	68	715	655	107	36	850	678	14	19	754	846
429	Spinal nucleus of the trigeminal, caudal part	128	38	661	633	606	575	360	205	884	506	236	453	110	86	1146	989
430	Retrosplenial area, ventral part, layer 2/3	487	420	2166	1790	2048	1830	516	1041	675	2363	1417	1645	1196	545	1210	2369
433	Anteromedial visual area, layer 5	109	102	519	564	443	285	97	220	418	362	215	175	168	157	336	510
434	Retrosplenial area, dorsal part, layer 2/3	1337	1065	1946	2183	2299	1922	1228	1370	1489	2210	1752	1643	1560	1036	1977	2308
436	columns of the fornix	47	57	120	131	128	115	103	82	105	117	80	70	55	41	112	163
437	Spinal nucleus of the trigeminal, interpolar part	522	303	1259	1447	1296	1352	782	600	1649	1232	546	1015	384	404	1684	1370
441	Anteromedial visual area, layer 6b	12	10	31	38	43	21	9	13	39	27	16	21	11	3	19	43
442	Retrosplenial area, dorsal part, layer 1	509	652	628	757	624	724	559	558	441	555	627	680	686	576	690	769
443	dorsal hippocampal commissure	72	67	172	385	110	109	12	36	101	463	52	123	121	46	132	172
445	Spinal nucleus of the trigeminal, oral part	178	224	483	393	380	420	428	349	487	386	214	387	205	197	521	324
448	Orbital area, lateral part, layer 1	163	43	175	283	177	229	56	61	373	133	86	101	59	79	153	150
450	Primary somatosensory area, upper limb, layer 1	313	235	496	402	464	399	357	125	478	578	360	385	337	302	343	616
451	Basolateral amygdalar nucleus, ventral part	532	370	665	694	682	733	318	353	488	558	427	533	345	524	565	674
456	Posterior auditory area, layer 6b	9	6	4	2	6	4	3	4	13	8	5	4	1	2	6	7
460	Midbrain trigeminal nucleus	17	18	34	44	38	41	27	21	17	33	30	27	13	14	41	40
461	Primary somatosensory area, trunk, layer 6b	18	2	49	74	66	27	14	31	60	24	30	37	5	5	37	48
463	Field CA3	3046	2774	4056	4636	4141	4082	2799	3237	3994	4491	3535	3114	2944	3004	3654	4239
466	alveus	89	89	197	266	185	176	78	133	142	212	173	112	81	95	226	330
469	posteromedial visual area, layer 6b	40	25	83	99	76	57	10	34	61	69	16	50	34	24	44	92
470	Subthalamic nucleus	13	6	132	127	34	44	29	18	17	28	40	32	5	12	27	86
475	Medial geniculate complex	120	136	670	575	184	124	146	60	511	239	44	185	65	50	116	540
477	Striatum	750	854	2238	2719	1815	1806	1516	753	1908	2155	1409	1508	723	750	1669	2462
478	Primary somatosensory area, lower limb, layer 6a	134	82	732	753	695	483	181	328	552	410	371	470	54	69	354	668
482	brachium of the inferior colliculus	67	199	194	252	166	276	233	197	269	335	175	194	144	81	157	287
483	Medial habenula	7	93	14	345	19	41	43	36	15	488	121	225	173	35	88	39
491	Medial mammillary nucleus	99	70	384	412	507	228	255	247	492	450	164	313	56	48	428	583
494	Superior colliculus, motor related, intermediate gray layer, sublayer a	11	12	20	80	9	16	5	6	20	174	23	34	19	27	17	26
501	posteromedial visual area, layer 4	120	159	330	351	263	247	106	146	248	270	196	170	174	161	254	339
502	Subiculum	3729	3504	6008	7379	6288	6028	4627	4049	6345	8406	3735	4435	3490	3438	5372	5966
503	Superior colliculus, motor related, intermediate gray layer, sublayer b	31	14	33	249	39	42	39	27	41	299	48	78	17	31	68	45
510	Primary somatosensory area, lower limb, layer 6b	20	10	69	98	89	27	12	49	46	46	56	62	7	1	23	96
511	Superior colliculus, motor related, intermediate gray layer, sublayer c	4	4	15	59	6	20	4	6	9	72	10	23	17	10	17	17
515	Medial preoptic nucleus	4	21	99	104	310	67	362	52	167	259	102	119	16	12	43	185
520	Ventral auditory area, layer 6a	302	420	675	691	565	619	479	567	770	580	667	663	356	354	506	648
523	Medial preoptic area	149	272	798	819	1371	975	1308	398	1129	1277	584	637	324	164	640	1024
525	Supramammillary nucleus	22	12	70	87	89	83	78	61	75	88	27	55	17	11	98	137
527	Dorsal auditory area, layer 1	26	29	475	386	60	9	554	304	505	231	425	452	3	5	443	609
531	Medial pretectal area	23	21	18	89	37	22	10	9	15	184	31	44	16	34	31	33
534	Supratrigeminal nucleus	12	16	84	59	89	28	20	3	54	63	11	26	2	2	82	50
536	Central amygdalar nucleus	398	327	960	1203	1141	1431	871	537	1023	1178	576	589	319	358	994	1356
542	Retrosplenial area, ventral part, layer 1	109	230	661	929	536	712	124	429	56	388	382	404	327	131	410	843
545	Retrosplenial area, dorsal part, layer 4	27	21	43	52	41	45	9	30	38	41	26	38	35	26	48	37
549	Thalamus	250	247	1690	2077	694	652	568	368	1130	1224	368	493	123	128	967	1584
556	Infralimbic area, layer 2/3	188	17	17	304	377	593	152	27	513	374	264	310	234	250	60	769
558	Primary somatosensory area, nose, layer 1	324	389	244	160	395	262	412	144	818	730	265	256	260	237	218	536
564	Medial septal nucleus	12	17	97	186	45	16	120	122	123	139	57	92	2	2	30	129
565	posteromedial visual area, layer 5	177	215	629	723	436	291	120	174	397	503	280	251	286	271	471	692
566	Postpiriform transition area	2247	2125	2649	2739	2449	2799	1809	1812	1343	2264	1940	1665	1945	2212	3217	2778
573	Lateral visual area, layer 4	144	121	379	339	415	257	121	295	369	418	251	297	187	169	339	508
574	Tegmental reticular nucleus	271	183	845	985	1044	911	370	374	1193	691	506	522	82	72	698	1025
575	Central lateral nucleus of the thalamus	8	2	13	40	10	9	2	5	16	44	16	9	2	2	21	25
577	Primary somatosensory area, upper limb, layer 4	45	98	1109	902	513	604	286	198	581	610	191	260	148	136	250	742
580	Nucleus of the brachium of the inferior colliculus	74	81	125	139	125	96	90	61	137	122	70	112	58	69	90	92
582	Orbital area, medial part, layer 2/3	169	85	63	286	177	283	121	42	318	249	180	159	256	293	1	292
583	Claustrum	751	758	768	980	945	1033	608	488	950	1159	781	709	816	757	799	814
588	Anterior cingulate area, ventral part, layer 1	47	8	289	257	4	190	96	148	30	36	49	16	56	47	20	128
589	Taenia tecta	1611	256	849	1140	1660	943	628	430	2885	2545	1464	1054	977	1537	248	2574
590	Retrosplenial area, ventral part, layer 6a	555	340	1367	1831	1136	989	419	445	1232	1816	548	790	574	362	784	1325
593	Primary visual area, layer 1	1141	1142	1301	1033	1265	1051	1130	875	1235	1362	1084	1144	1708	980	671	1311
595	fasciculus retroflexus	6	1	13	22	9	20	3	5	13	47	6	12	2	6	17	5
596	Diagonal band nucleus	729	786	1313	1839	1330	1125	1284	803	2098	2040	1149	1209	563	503	715	1466
598	Ventral auditory area, layer 6b	69	68	105	121	93	102	62	74	129	128	117	105	42	64	121	119
600	Dorsal auditory area, layer 2/3	331	305	1487	1658	936	360	1825	1175	2270	1459	1612	2013	97	251	1204	1604
601	Anterolateral visual area, layer 6a	116	146	330	278	313	273	158	240	325	291	206	252	127	117	279	341
603	fimbria	61	25	56	136	118	14	68	86	39	96	99	134	46	55	142	75
610	Retrosplenial area, dorsal part, layer 5	1264	1178	2797	3068	2763	2351	1174	1381	2489	2937	1562	1893	1717	1167	2224	2992
611	habenular commissure	7	36	21	66	25	27	57	40	10	69	68	48	43	8	33	42
612	Nucleus of the lateral lemniscus	743	707	1214	1297	1171	1269	1203	817	1129	1305	820	923	558	622	984	1074
613	Lateral visual area, layer 5	267	429	829	835	893	677	285	563	750	965	479	644	519	482	750	1056
614	Tuberal nucleus	339	340	774	975	697	771	894	202	696	790	555	660	285	252	815	629
616	Cuneiform nucleus	90	75	131	138	121	120	99	67	108	84	69	66	52	31	166	137
620	Orbital area, medial part, layer 5	71	26	55	130	47	155	9	4	128	103	63	38	67	88	24	161
621	Motor nucleus of trigeminal	373	278	656	578	504	559	665	476	588	624	498	455	266	225	485	611
622	Retrosplenial area, ventral part, layer 6b	24	20	99	117	80	60	17	28	70	77	18	44	20	15	44	100
625	Primary somatosensory area, upper limb, layer 5	300	358	1854	1733	1329	1249	387	383	1431	1211	667	700	426	339	781	1355
630	Orbital area, lateral part, layer 5	34	25	197	349	134	122	87	11	104	68	59	49	22	15	325	333
632	Dentate gyrus, granule cell layer	1362	1419	1358	2224	1524	1598	826	945	1479	2513	1118	1325	1461	1320	1443	1331
634	Nucleus of the posterior commissure	8	7	13	60	11	8	5	5	13	121	12	16	13	10	16	21
638	Gustatory areas, layer 6a	250	344	786	881	443	488	309	241	905	769	343	442	324	316	635	614
639	Cortical amygdalar area, anterior part	741	816	1295	1601	1428	1519	872	606	1585	1355	949	1146	867	895	1129	1367
642	Nucleus of the trapezoid body	113	52	162	238	83	119	60	16	285	155	100	110	27	42	116	136
647	Cortical amygdalar area, posterior part	4240	3381	5093	5414	4846	5972	3314	2988	3901	4734	3900	3652	3485	3850	4958	4739
648	Primary motor area, Layer 5	1473	1980	8592	10236	4776	5094	1669	1880	6026	5379	3121	3390	1805	1883	3947	5807
649	Anterolateral visual area, layer 6b	19	25	49	43	59	35	19	43	62	70	30	43	22	18	39	63
651	Nucleus of the solitary tract	77	55	254	203	301	175	41	73	174	392	87	74	52	53	256	279
654	Primary somatosensory area, nose, layer 4	166	200	963	925	752	860	644	194	803	900	121	230	389	314	386	1005
656	Secondary motor area, layer 1	1200	1432	2640	2633	916	1097	1012	985	1625	1848	1404	530	1058	1008	681	1703
657	Primary somatosensory area, mouth, layer 2/3	735	1739	4404	4836	998	1566	1574	881	3693	4241	1474	1838	472	1051	1954	2777
658	lateral lemniscus	338	304	557	583	469	510	426	307	477	480	325	304	245	241	453	509
661	Facial motor nucleus	1112	701	1689	1803	1984	1721	1520	1295	1729	1793	1622	1788	753	726	1872	1970
662	Gustatory areas, layer 6b	4	3	26	23	10	8	20	2	38	16	19	11	3	7	13	18
665	lateral olfactory tract, body	78	420	986	406	100	179	211	845	125	154	205	83	182	186	64	244
670	Primary somatosensory area, trunk, layer 2/3	501	527	938	1053	894	790	553	527	864	867	800	777	465	346	590	980
671	Retrosplenial area, lateral agranular part, layer 1	371	318	473	386	285	375	337	361	487	515	316	459	461	289	388	282
672	Caudoputamen	932	1105	14237	15021	4744	5704	2845	2624	5753	4914	4126	4767	740	941	7736	14288
673	mammillary peduncle	18	7	24	21	21	21	14	14	12	13	15	16	8	4	12	17
675	Agranular insular area, ventral part, layer 6a	16	10	29	79	42	50	38	10	59	44	51	25	12	12	78	74
678	Dorsal auditory area, layer 4	154	171	804	787	648	550	590	534	1163	903	591	711	77	156	644	908
685	Ventral medial nucleus of the thalamus	26	53	1199	1131	191	398	46	96	512	417	296	360	13	15	595	1027
687	Retrosplenial area, ventral part, layer 5	1270	814	3272	3655	3006	2794	1075	1040	1591	4139	1225	1983	1624	1004	2014	3059
689	Ventrolateral preoptic nucleus	26	29	36	45	53	81	52	29	51	37	40	33	24	26	44	41
690	mammilothalmic tract	5	2	75	79	44	46	6	17	39	61	15	18	8	8	63	104
692	Perirhinal area, layer 5	235	527	957	1135	271	803	693	755	72	184	770	742	443	528	872	910
693	Ventromedial hypothalamic nucleus	225	153	674	808	334	411	264	236	658	555	252	317	85	68	526	435
694	Agranular insular area, ventral part, layer 2/3	608	622	770	1109	1038	1096	434	381	1105	1027	746	717	514	617	1129	968
697	medial lemniscus	156	145	421	316	379	248	244	193	411	338	141	228	77	75	360	331
698	Olfactory areas	2093	2745	4466	4853	2932	3800	2642	2648	3182	3921	2862	2288	2239	2183	2931	4472
702	Primary somatosensory area, nose, layer 5	302	460	1448	1512	1054	996	675	315	1527	1343	412	676	471	580	769	1340
703	Cortical subplate	1340	1243	2153	2670	1873	2085	1430	988	1494	1861	1433	1397	1067	1266	2100	2313
704	Agranular insular area, ventral part, layer 1	445	587	371	553	554	693	200	367	514	448	393	360	406	431	532	484
706	Olivary pretectal nucleus	14	34	5	46	14	22	10	16	4	106	32	21	27	36	19	38
711	Cuneate nucleus	107	59	276	255	301	200	12	67	251	272	75	165	41	45	297	203
721	Primary visual area, layer 4	990	1425	3361	3045	2820	2414	1080	1901	2379	2570	1977	2409	1671	1414	2916	3762
728	arbor vitae	463	612	1846	1542	2322	1219	1021	730	1579	2154	1142	1078	542	619	2232	2363
729	Temporal association areas, layer 6a	416	562	785	862	397	648	587	735	674	530	824	642	440	444	588	806
749	Ventral tegmental area	682	596	920	858	845	959	718	556	932	914	513	681	515	459	755	858
750	Posterolateral visual area, layer 1	50	37	88	156	124	88	100	82	77	79	78	83	52	54	97	129
754	Olfactory tubercle	5582	5529	6369	8499	8875	8723	5857	3436	10236	10644	8465	8558	5584	6154	6542	10300
767	Secondary motor area, layer 5	1197	1589	4612	5752	3829	3861	1005	1462	4235	3887	2791	2383	2165	1628	2258	4486
771	Pons	2529	2099	4990	4862	4948	3844	3418	2827	4794	4303	2927	3467	1940	1858	4660	4940
772	Anterior cingulate area, ventral part, layer 5	73	71	274	330	436	675	126	174	258	231	181	196	217	173	305	750
774	Retrosplenial area, lateral agranular part, layer 5	297	183	864	869	769	552	264	366	753	851	315	392	308	221	622	783
776	corpus callosum	810	950	3136	4069	2778	2222	1142	2016	2722	3347	1698	2224	817	648	2650	4297
778	Primary visual area, layer 5	1604	2250	5647	5357	4806	3877	1288	2422	4148	4830	2167	3143	3019	2256	4541	6253
780	Posterior amygdalar nucleus	326	255	553	605	461	573	293	242	401	485	285	292	206	242	559	638
781	Nucleus y	3	2	9	16	28	20	4	9	12	2	6	18	9	9	12	25
783	Agranular insular area, dorsal part, layer 6a	121	178	276	410	340	326	159	103	461	386	285	275	190	134	379	385
786	Temporal association areas, layer 6b	151	109	189	183	160	152	146	162	232	243	197	187	133	167	184	241
788	Piriform-amygdalar area	1673	1192	2059	2299	2169	2225	1235	1289	1561	2205	1205	1555	1214	1390	1737	2128
791	Posterior auditory area, layer 5	22	19	60	75	8	6	86	60	167	59	53	62	10	19	52	74
794	spinal tract of the trigeminal nerve	679	315	1078	1251	571	838	564	328	739	757	682	773	495	434	859	792
795	Periaqueductal gray	302	156	962	1299	779	535	366	276	517	1140	244	384	145	125	887	742
797	Zona incerta	138	132	632	783	354	428	306	325	335	301	286	256	66	74	501	629
798	facial nerve	15	3	28	23	16	16	9	7	9	24	3	14	2	6	25	24
800	Agranular insular area, ventral part, layer 5	138	292	446	615	475	492	202	213	436	425	317	311	136	140	613	466
803	Pallidum	681	914	1618	1958	1472	1653	1337	820	1692	1852	1046	1133	636	556	1136	1701
804	Fields of Forel	25	19	54	50	49	57	52	55	54	57	38	56	16	11	56	66
805	posteromedial visual area, layer 1	294	191	238	247	225	239	201	175	255	177	168	307	351	209	203	149
806	Supplemental somatosensory area, layer 2/3	187	361	2495	3026	887	1222	1907	1151	1978	1278	1697	2611	77	176	2013	2364
810	Anterior cingulate area, ventral part, 6a	90	51	65	214	172	181	80	33	138	98	48	117	129	50	198	328
814	Dorsal peduncular area	69	4	8	58	82	151	36	35	219	136	137	190	77	93	100	277
821	Primary visual area, layer 2/3	6097	5739	6481	6003	5781	4666	3466	4293	5035	5092	5158	5740	7912	6276	5428	6754
827	Infralimbic area, layer 5	207	8	20	152	206	399	105	15	372	188	201	238	124	147	203	568
830	Dorsomedial nucleus of the hypothalamus	82	60	343	366	783	681	871	277	639	720	278	377	158	98	669	598
838	Primary somatosensory area, nose, layer 2/3	1729	1646	2896	3045	2526	2631	1861	1230	3840	4122	1664	2559	1492	1927	1909	2799
841	trapezoid body	154	129	331	345	255	275	186	168	310	184	169	261	183	149	246	382
842	Superior colliculus, superficial gray layer	195	292	975	2164	1010	571	362	617	455	1921	476	1257	247	139	1112	1053
843	Parasubiculum	531	569	1117	989	1104	1020	841	858	1359	928	774	910	670	471	909	1254
844	Primary motor area, Layer 6a	670	609	3443	3985	2238	1958	671	987	2054	1536	1249	1498	512	392	1650	2557
846	Dentate nucleus	83	87	492	579	650	510	524	325	424	423	253	520	11	64	576	497
847	Primary auditory area, layer 5	225	306	1065	1113	486	462	1322	1012	1999	973	1037	1330	148	235	1028	1227
849	Visceral area, layer 6b	10	16	56	50	23	34	20	12	52	56	35	25	9	14	23	39
851	Superior colliculus, optic layer	79	109	481	1082	597	342	169	195	373	1085	94	312	115	102	566	486
852	Parvicellular reticular nucleus	662	201	1111	1108	1216	1022	572	403	1081	1136	477	655	280	346	1441	1463
854	Primary somatosensory area, upper limb, layer 2/3	1337	1335	2559	2491	1807	2010	862	1003	2420	2474	1971	1795	1151	1102	1330	2045
857	Visceral area, layer 6a	215	432	617	639	448	571	360	285	614	686	295	453	290	386	389	476
862	Supplemental somatosensory area, layer 6a	239	560	1406	1520	796	910	490	449	1622	1064	625	648	253	309	654	1080
863	rubrospinal tract	156	123	359	216	245	228	335	99	165	212	91	113	89	72	205	205
867	Parabrachial nucleus	57	53	187	169	242	199	220	122	209	192	121	110	33	38	252	152
869	Posterolateral visual area, layer 4	44	63	87	110	154	91	54	84	121	115	89	107	76	54	95	118
873	Supplemental somatosensory area, layer 1	16	20	413	354	70	30	529	188	228	89	400	408	2	8	259	782
874	Parabigeminal nucleus	34	36	66	75	31	45	51	26	70	30	18	28	26	19	61	81
878	Primary somatosensory area, mouth, layer 1	378	928	493	558	264	336	480	144	988	775	278	398	134	310	449	905
882	Primary motor area, Layer 6b	67	63	226	488	201	93	48	130	126	112	86	142	18	14	134	296
884	amygdalar capsule	29	22	54	78	74	64	30	23	47	102	42	65	18	22	65	67
888	Perirhinal area, layer 2/3	3	170	1577	1889	11	476	1067	1074	14	2	1204	991	88	159	1430	1507
889	Primary somatosensory area, nose, layer 6a	95	179	987	947	292	376	255	106	731	456	212	238	143	122	370	652
893	Supplemental somatosensory area, layer 6b	20	53	117	150	40	67	36	33	138	89	69	76	19	23	53	105
894	Retrosplenial area, lateral agranular part	46	33	134	151	125	106	45	57	134	112	76	109	67	49	107	125
898	Pontine central gray	13	34	136	75	382	36	72	104	52	46	49	55	4	4	275	132
900	anterior commissure, olfactory limb	11	159	731	414	20	33	120	136	93	63	21	22	4	30	29	113
902	Posterolateral visual area, layer 5	301	349	510	539	709	443	302	404	609	625	350	379	402	295	443	688
905	Anterolateral visual area, layer 2/3	475	547	510	679	778	562	402	493	530	609	609	551	508	513	389	714
906	Retrosplenial area, lateral agranular part, layer 6a	243	181	520	467	450	326	170	249	453	410	237	304	256	157	347	461
912	Lingula (I)	46	52	66	64	114	29	89	29	30	98	93	42	19	24	135	194
918	Entorhinal area, lateral part	9698	8871	15596	14870	7279	12461	9833	10173	6792	7568	11762	9028	9717	9873	13460	15522
919	Anterior cingulate area, dorsal part, layer 6a	154	83	204	314	318	302	97	82	230	182	117	193	182	97	288	476
920	Central lobule	856	1860	2844	2932	2737	2745	622	1841	2443	2111	1796	1618	648	449	2698	2170
924	cerebal peduncle	358	280	312	365	245	406	282	249	234	304	524	272	214	212	265	333
926	Entorhinal area, medial part, dorsal zone	3789	2901	4362	4240	4213	3961	2988	3086	4654	4183	3016	2714	2923	2619	3745	4193
927	Anterior cingulate area, dorsal part, layer 6b	6	4	12	17	17	7	5	6	2	4	1	4	2	2	19	24
928	Culmen	3015	5050	5708	6095	6150	6430	2673	4771	5126	4585	4766	3649	3623	3018	5829	5600
929	Primary somatosensory area, nose, layer 6b	1	2	36	32	2	3	4	6	27	6	9	10	3	1	9	15
931	Pontine gray	984	918	1965	1951	1838	1606	1361	851	2202	1890	1368	1459	478	453	1389	2025
934	Entorhinal area, medial part, ventral zone	467	450	567	652	606	643	511	378	514	570	711	476	422	422	635	719
935	Anterior cingulate area, dorsal part, layer 1	331	264	779	850	113	601	346	388	197	206	386	12	302	150	120	501
936	Declive (VI)	776	1770	2277	2166	2953	2552	869	1811	1934	1907	2223	1907	1710	1331	2875	2731
939	Nucleus ambiguus, dorsal division	6	7	40	25	33	17	1	6	26	13	5	10	3	5	32	14
940	cingulum bundle	109	67	413	663	422	257	92	166	345	426	118	267	103	67	277	560
943	Primary motor area, Layer 2/3	4013	4278	11715	12419	4508	4752	2806	2956	7938	8741	5686	5293	2639	2511	3949	7048
944	Folium-tuber vermis (VII)	3	69	208	451	766	521	12	423	205	327	479	312	57	80	1017	534
945	Primary somatosensory area, upper limb, layer 6a	87	107	968	970	744	590	200	254	679	516	390	472	75	83	406	842
946	Posterior hypothalamic nucleus	109	78	358	370	372	332	298	180	381	422	168	164	56	50	404	460
950	Primary somatosensory area, mouth, layer 4	67	253	1432	1261	284	515	518	94	757	959	82	162	174	160	342	865
951	Pyramus (VIII)	7	139	216	358	578	378	23	250	358	394	202	238	19	10	869	510
952	Endopiriform nucleus, dorsal part	1508	1649	2600	3400	2531	2876	2064	1273	1698	3030	2827	2443	1655	1901	2726	3019
954	Primary auditory area, layer 6a	265	290	344	340	489	499	361	398	814	555	387	531	204	175	310	408
957	Uvula (IX)	475	673	1256	1183	1364	1207	280	793	1125	1407	626	734	390	354	1553	1271
961	Piriform area	19497	23816	26325	32052	25998	30395	16215	16236	14997	26084	23777	20198	19749	22765	23902	29815
962	Secondary motor area, layer 2/3	3321	3415	6354	6670	4060	4324	1747	2357	5691	5934	4725	3294	2968	2474	2037	5141
965	Retrosplenial area, lateral agranular part, layer 2/3	629	406	876	868	716	670	543	559	825	816	633	794	636	412	781	883
966	Endopiriform nucleus, ventral part	459	517	879	1114	897	1024	529	387	662	946	528	582	311	485	684	871
968	Nodulus (X)	692	535	1015	1143	1081	1022	936	446	875	1131	666	657	584	486	1054	1472
969	Orbital area, ventrolateral part, layer 1	92	78	30	242	64	147	32	21	206	39	130	46	141	151	142	150
973	Lateral visual area, layer 2/3	788	848	815	1107	1115	891	543	784	870	964	853	791	996	868	841	1034
974	Primary somatosensory area, mouth, layer 5	112	322	2370	2643	616	961	582	178	1646	1595	277	440	245	224	533	1412
977	Ectorhinal area/Layer 6a	391	387	570	567	260	512	392	521	377	368	531	428	363	392	429	588
978	Paragigantocellular reticular nucleus, lateral part	355	354	637	727	866	784	448	449	809	722	345	506	195	202	872	800
980	Dorsal premammillary nucleus	32	10	87	96	47	37	10	57	74	69	17	24	7	9	64	94
981	Primary somatosensory area, barrel field, layer 1	702	523	1066	677	1308	748	849	322	1260	1503	826	618	655	615	625	1160
982	Fasciola cinerea	37	16	16	44	11	10	36	28	11	86	22	48	50	25	6	34
985	Primary motor area	65	91	852	828	307	299	163	88	314	426	112	109	93	128	165	474
988	Ectorhinal area/Layer 5	134	317	1048	1139	154	598	754	955	297	143	964	725	198	202	860	1066
989	Fastigial nucleus	11	35	157	167	379	67	219	66	88	87	26	46	11	14	462	300
996	Agranular insular area, dorsal part, layer 1	368	446	610	659	375	477	268	231	717	468	502	551	254	336	415	534
998	Fundus of striatum	75	106	506	707	264	446	338	92	417	477	244	392	50	91	395	533
1005	Primary auditory area, layer 6b	60	69	112	129	161	146	97	132	169	139	95	134	50	61	83	134
1006	Primary somatosensory area, trunk, layer 1	187	149	205	192	200	190	192	110	139	231	210	260	203	157	163	109
1007	Simple lobule	3161	4346	5794	6219	6022	5972	3246	4548	6436	5970	4465	4381	3162	2973	6898	7032
1009	fiber tracts	504	652	1440	2191	1144	1038	912	769	1074	1648	1132	1117	568	501	1391	1724
1010	Visceral area, layer 4	10	28	270	321	81	183	62	74	44	70	81	135	15	50	152	215
1015	Anterior cingulate area, dorsal part, layer 5	331	248	776	1103	1128	1266	298	377	929	916	658	575	665	443	521	1400
1017	Ansiform lobule	7138	6763	9350	10472	10753	9822	5649	8352	12459	10558	8079	8589	6999	6772	10109	10533
1021	Secondary motor area, layer 6a	492	375	1172	1631	1181	903	362	390	953	748	590	775	516	331	860	1424
1022	Globus pallidus, external segment	27	64	240	419	74	89	99	64	131	63	127	67	2	5	254	381
1023	Ventral auditory area, layer 5	38	254	992	1053	197	532	775	658	348	194	889	883	82	118	822	1003
1025	Paramedian lobule	3237	1326	4865	4949	6047	5186	1284	3130	4382	4407	3429	3480	2108	2195	4814	4751
1026	Primary somatosensory area, upper limb, layer 6b	17	29	118	156	65	27	13	50	102	63	53	69	4	2	16	111
1029	Posterior limiting nucleus of the thalamus	13	17	48	53	40	21	7	7	55	51	16	20	8	10	41	42
1030	Primary somatosensory area, lower limb, layer 1	301	184	360	357	470	349	295	276	422	464	291	282	290	224	284	446
1031	Globus pallidus, internal segment	20	35	189	209	102	151	55	50	76	90	129	71	20	15	109	234
1033	Copula pyramidis	1201	477	2565	2108	2772	2296	890	1443	1864	1905	1088	1556	679	865	2516	2656
1035	Supplemental somatosensory area, layer 4	95	268	1232	1269	680	1020	678	268	1006	826	318	523	127	186	699	1174
1037	Postsubiculum	421	506	1242	1598	1333	1054	279	581	1317	1754	646	862	681	398	915	1389
1038	Primary somatosensory area, barrel field, layer 6a	474	575	2228	2072	1954	1428	699	934	2025	1560	966	1380	438	524	1393	2259
1041	Paraflocculus	1675	5516	2287	2019	2042	2311	1028	5251	3816	3053	1765	1379	4685	2606	3437	5530
1045	Ectorhinal area/Layer 6b	139	66	168	150	84	145	105	130	137	162	183	121	68	95	133	184
1046	Anteromedial visual area, layer 6a	109	101	311	381	322	197	96	160	321	290	145	160	132	86	245	366
1047	Primary somatosensory area, barrel field, layer 4	462	534	2428	2297	2460	2221	1192	843	2530	2470	812	1312	745	809	1570	2609
1048	Gigantocellular reticular nucleus	364	166	1651	1238	2105	1307	1274	993	1877	2192	864	1014	20	25	2139	2114
1049	Flocculus	1135	1171	1564	1478	1852	1274	772	1026	1191	1722	1420	1011	1158	1310	1361	1396
1052	Pedunculopontine nucleus	69	51	238	203	145	149	115	55	152	102	61	49	52	36	229	159
1054	Infralimbic area, layer 6a	60	3	3	27	79	149	7	3	162	75	69	86	31	39	291	320
1058	Visceral area, layer 5	114	304	574	707	256	691	379	310	251	316	242	449	191	274	389	512
1061	Posterior pretectal nucleus	8	7	1	28	2	5	1	4	2	95	5	5	9	5	12	4
1062	Primary somatosensory area, barrel field, layer 6b	93	118	338	349	258	131	89	164	294	193	186	236	63	53	222	314
1066	Anteromedial visual area, layer 2/3	527	397	598	614	604	538	378	305	519	487	561	572	461	329	462	660
1069	Parapyramidal nucleus	28	29	34	47	17	35	12	21	37	16	8	35	10	9	73	35
1070	Primary somatosensory area, barrel field, layer 5	1340	1478	3896	3682	3998	3240	1517	1481	4124	4129	1810	2386	1633	1588	2533	3756
1074	Anterolateral visual area, layer 1	71	103	152	107	184	118	89	76	143	133	92	85	79	55	82	170
1077	Perireunensis nucleus	2	1	29	41	4	19	7	10	16	25	8	15	1	1	16	36
1081	Infralimbic area, layer 6b	12	4	8	9	33	41	1	1	24	19	14	27	17	22	85	96
1084	Presubiculum	412	453	1206	1235	1216	965	332	659	1464	1497	526	796	656	311	862	1267
1085	Secondary motor area, layer 6b	9	7	38	59	45	19	7	10	11	8	6	10	2	7	22	55
1086	Primary somatosensory area, trunk, layer 4	60	29	347	300	345	274	81	179	274	195	181	159	46	46	117	300
1089	Hippocampal formation	1720	1909	3235	3537	2824	2703	2332	2239	3316	3459	2417	2559	1869	1592	2830	3691
1090	Supplemental somatosensory area, layer 5	322	705	2244	2355	1201	1546	716	446	2339	1730	619	924	360	583	1072	1926
1093	Pontine reticular nucleus, caudal part	1117	706	2167	2176	2745	2021	1750	1283	2549	2482	1234	1381	592	462	2375	2529
1094	Primary somatosensory area, lower limb, layer 4	70	60	574	554	477	375	118	144	500	416	282	213	97	58	169	627
1097	Hypothalamus	1394	1568	2867	3464	3007	2222	3544	1328	3316	3592	2255	2615	1225	998	2673	3518
1098	Medullary reticular nucleus, dorsal part	36	2	129	93	123	74	96	37	90	69	16	47	17	15	226	143
1101	Agranular insular area, dorsal part, layer 5	142	291	670	769	411	498	215	211	647	495	286	301	149	170	641	526
1102	Primary somatosensory area, mouth, layer 6a	43	159	1187	916	217	302	226	122	844	520	182	231	72	83	335	567
1105	Intercalated amygdalar nucleus	225	143	354	434	457	467	225	155	318	364	233	222	153	158	235	398
1106	Visceral area, layer 2/3	8	67	589	776	191	475	482	357	19	58	352	570	39	89	470	529
1107	Medullary reticular nucleus, ventral part	28	28	347	420	448	280	178	87	300	390	76	112	20	21	485	421
1111	Primary somatosensory area, trunk, layer 5	175	194	1015	1058	1014	698	254	444	812	622	474	422	198	203	511	931
1114	Anterolateral visual area, layer 4	111	123	281	271	361	296	163	282	246	272	244	261	114	136	302	359
1123	inferior cerebellar peduncle	417	211	849	581	521	682	214	360	400	584	383	515	326	285	500	430
1125	Orbital area, ventrolateral part, layer 5	17	7	23	142	41	49	5	4	82	24	19	17	8	20	156	126
1128	Primary somatosensory area, lower limb, layer 5	428	372	1226	1176	1368	1226	285	522	1277	1137	753	767	455	399	726	1218
1139	Nucleus of the lateral olfactory tract, layer 3	241	218	547	681	557	636	153	191	577	613	317	377	226	290	387	513
10703	Dentate gyrus, molecular layer	610	670	897	1458	718	638	641	548	560	3793	645	790	514	469	654	911
10704	Dentate gyrus, polymorph layer	735	772	810	1098	825	860	528	647	820	1243	769	699	807	785	719	775
182305696	Unlabeled	763	1343	2264	2231	1473	1536	1250	891	2029	1841	1177	1060	710	846	958	1719
182305712	Unlabeled	220	402	1492	1560	1039	831	380	441	1140	936	539	574	247	264	625	1192
312782560	Unlabeled	1052	1133	1778	1898	1613	1284	657	717	1299	1305	1122	1083	1079	935	1177	1979
312782592	Unlabeled	1723	1704	2284	2371	2434	1771	1263	1362	2213	2591	1800	1851	1717	1575	1543	2676
312782624	Unlabeled	1138	1042	2831	2885	2250	1704	1445	1415	2471	2302	1587	1856	1233	1171	2157	3065
312782656	Unlabeled	771	707	1001	1046	1003	832	742	977	1597	1536	754	866	609	690	801	1033
